# Genome-wide fitness analysis identifies genes required for *in vitro* growth and macrophage infection by African and Global Epidemic pathovariants of *Salmonella* Enteritidis

**DOI:** 10.1101/2022.04.06.487138

**Authors:** Wai Yee Fong, Rocío Canals, Alexander V. Predeus, Blanca Perez-Sepulveda, Nicolas Wenner, Lizeth Lacharme-Lora, Nicholas Feasey, Paul Wigley, Jay C. D. Hinton

## Abstract

*Salmonella* Enteritidis is the second most common serovar associated with invasive non-typhoidal *Salmonella* (iNTS) disease in sub-Saharan Africa. Previously, genomic and phylogenetic characterisation of *S*. Enteritidis isolates from human bloodstream led to the discovery of the Central/Eastern African (CEAC) and West African clades, which were distinct from the gastroenteritis-associated Global Epidemic clade (GEC). The African *S*. Enteritidis clades have unique genetic signatures that include genomic degradation, novel prophage repertoires and multi-drug resistance, but the molecular basis for the enhanced propensity of African *S*. Enteritidis to cause bloodstream infection is poorly understood. We used transposon insertion sequencing (TIS) to identify the genetic determinants of the GEC representative strain P125109 and the CEAC representative strain D7795 for growth in three *in vitro* conditions (LB or minimal NonSPI2 and InSPI2 growth media), and for survival and replication in RAW 264.7 murine macrophages. We identified 207 *in vitro*-required genes that were common to both *S*. Enteritidis strains and also required by *S*. Typhimurium, *S*. Typhi and *Escherichia coli*, and 63 genes that were only required by individual *S*. Enteritidis strains. Similar types of genes were required by both P125109 and D7795 for optimal growth in particular media. Screening the transposon libraries during macrophage infection identified 177 P125109 and 201 D7795 genes that contribute to bacterial survival and replication in mammalian cells. The majority of these genes have proven roles in *Salmonella* virulence. Our analysis also revealed candidate strain-specific macrophage fitness genes, some of which represent potential novel *Salmonella* virulence factors.

**IMPACT STATEMENT:** Invasive non-typhoidal *Salmonella* (iNTS) disease is a systemic infection that has a high case fatality rate of 15% and is responsible for an estimated 66,500 deaths/year in sub-Saharan Africa. The main causative agents are pathovariants of *Salmonella* Typhimurium, known as *S*. Typhimurium ST313, and *Salmonella* Enteritidis (*S*. Enteritidis), known as Central/Eastern African (CEAC) and West African *S*. Enteritidis. Whilst the African *S*. Typhimurium pathovariant has been an active focus of research over the past decade, studies on African *S*. Enteritidis have been lacking. We used transposon insertion sequencing (TIS) to identify the genetic requirements of both African and Global Epidemic *S*. Enteritidis to grow *in vitro* and to infect murine macrophages. To our knowledge, this is the first genome-wide functional analysis of African *S*. Enteritidis under conditions relevant to infection of a mammalian host. We show that the gene sets required for growth under laboratory conditions and macrophage infection by African and Global Epidemic *S*. Enteritidis were broadly similar, and that the majority of the genes that contribute to survival and replication in macrophage already have proven roles in *Salmonella* virulence. Our analysis did identify candidate strain-specific macrophage fitness genes, some of which could be novel *Salmonella* virulence factors.
