## Supplemental Table 1 for "Genome-wide fitness analysis identifies genes required for *in vitro* growth and macrophage infection by African and Global Epidemic pathovariants of *Salmonella* Enteritidis"

### Sheet: Strains
Name	Description	Source / Reference
S. Typhimurium strains and derivatives
4/74	S. Typhimurium 4/74; reference ST19 strain isolated from bovine infection	Rankin and Taylor (1966)
4/74 ΔphoPQ	4/74 phoPQ deletion mutant constructed using λ Red recombination method	Colgan et al. (2016)
S. Enteritidis strains and derivatives
P125109	Wild-type; reference strain isolated from an outbreak of human food poisoning in the United Kingdom; belongs to Global Epidemic clade as described in [8]	Thomson et al. (2008)
P125109 ΔphoPQ	P125109 phoPQ deletion mutant constructed using λ Red recombination method	This study
D7795	Wild-type; reference invasive isolate from the blood of a Malawian child in 2000; belongs to Central/Eastern African clade as described in [8]	Thomson et al. (2008)
D7795 ΔphoPQ	D7795 phoPQ deletion mutant constructed using λ Red recombination method	This study
A1636	Wild-type; bloodstream isolate from Malawi; belongs to Global Epidemic clade as described in [8]	Feasey et al. (2016)
CP255	Wild-type; bloodstream isolate from Democratic Republic of Congo; belongs to Central/Eastern African clade as described in [8]	C. Parry; Perez-Sepulveda et al. (2021)
References:
1. Colgan AM, Kröger C, Diard M, Hardt W-D, Puente JL, Sivasankaran SK, et al. The impact of 18 ancestral and horizontally-acquired regulatory proteins upon the transcriptome and sRNA landscape of Salmonella enterica serovar Typhimurium. PLoS Genet. 2016;12: e1006258. doi:10.1371/journal.pgen.1006258
2. Feasey NA, Hadfield J, Keddy KH, Dallman TJ, Jacobs J, Deng X, et al. Distinct Salmonella Enteritidis lineages associated with enterocolitis in high-income settings and invasive disease in low-income settings. Nat Genet. 2016;48: 1211–1217. doi:10.1038/ng.3644
3. Perez-Sepulveda BM, Predeus A V., Fong WY, Parry CM, Cheesbrough J, Wigley P, et al. Complete genome sequences of African Salmonella enterica serovar Enteritidis clinical isolates associated with bloodstream infection. Microbiol Resour Announc. 2021;10. doi:10.1128/MRA.01452-20
4. Rankin JD, Taylor RJ. The estimation of doses of Salmonella typhimurium suitable for the experimental production of disease in calves. Vet Rec. 1966;78: 706–707.
5. Thomson NR, Clayton DJ, Windhorst D, Vernikos G, Davidson S, Churcher C, et al. Comparative genome analysis of Salmonella Enteritidis PT4 and Salmonella Gallinarum 287/91 provides insights into evolutionary and host adaptation pathways. Genome Res. 2008;18: 1624–1637. doi:10.1101/gr.077404.108

### Sheet: Plasmids
Name	Descriptiona	Source / Reference
pKD4	Template plasmid for gene deletion; AmpR, FRT-flanked kan resistance cassette	Datsenko and Wanner (2000)
pSIM5-tet	λ Red recombination plasmid, thermo-inducible; TetR	Koskiniemi et al. (2011)
pKD46-aacC1	λ Red recombination plasmid, arabinose-inducible; GmR (modified from original pKD46 AmpR plasmid by N. Wenner)	Datsenko and Wanner (2000)
pCP20-tet	Plasmid carrying FLP recombinase to remove kanamycin resistance from pKD4 derived resistance cassette insertions; TetR	Kintz et al. (2015)
pCP20-Gm	Plasmid carrying FLP recombinase to remove kanamycin resistance from pKD4 derived resistance cassette insertions; GmR	Doublet et al. (2008)
a Relevant antibiotic resistances are indicated by R: Amp, ampicillin; Gm, gentamicin; Km, kanamycin; Tet, tetracycline.
References:
1. Datsenko KA, Wanner BL. One-step inactivation of chromosomal genes in Escherichia coli K-12 using PCR products. Proc Natl Acad Sci U S A. 2000;97: 6640–5. doi:10.1073/pnas.120163297
2. Doublet B, Douard G, Targant H, Meunier D, Madec J-YY, Cloeckaert A. Antibiotic marker modifications of λ Red and FLP helper plasmids, pKD46 and pCP20, for inactivation of chromosomal genes using PCR products in multidrug-resistant strains. J Microbiol Methods. 2008;75: 359–361. doi:https://doi.org/10.1016/j.mimet.2008.06.010
3. Kintz E, Davies MR, Hammarlöf DL, Canals R, Hinton JCD, van der Woude MW. A BTP1 prophage gene present in invasive non-typhoidal Salmonella determines composition and length of the O-antigen of the lipopolysaccharide. Mol Microbiol. 2015;96: 263–275. doi:10.1111/mmi.12933
4. Koskiniemi S, Pränting M, Gullberg E, Näsvall J, Andersson DI. Activation of cryptic aminoglycoside resistance in Salmonella enterica. Mol Microbiol. 2011;80: 1464–1478. doi:10.1111/j.1365-2958.2011.07657.x

### Sheet: Oligonucleotides
Name	Sequence (5’ à 3’)	Purpose	Source / Reference
PE PCR Primer 2.0	CAAGCAGAAGACGGCATACGAGATCGGTCTCGGCATTCCTGCTGAACCGCTCTTCCGATC*T	Universal Illumina reverse primer	Illumina
PE PCR Tn-1	AATGATACGGCGACCACCGAGATCTACACTCTTTCCCTACACGACGCTCTTCCGATCTCGTGATGCTTCAGGGTTGAGATGTGT*A	Forward primer for amplification of transposon-flanking region and introduces unique barcode CGTGAT	Canals et al. (2019)
PE PCR Tn-2	AATGATACGGCGACCACCGAGATCTACACTCTTTCCCTACACGACGCTCTTCCGATCTACATCGGCTTCAGGGTTGAGATGTGT*A	Forward primer for amplification of transposon-flanking region and introduces unique barcode ACATCG	R. Canals
PE PCR Tn-3	AATGATACGGCGACCACCGAGATCTACACTCTTTCCCTACACGACGCTCTTCCGATCTGCCTAAGCTTCAGGGTTGAGATGTGT*A	Forward primer for amplification of transposon-flanking region and introduces unique barcode GCCTAA	R. Canals
PE PCR Tn-4	AATGATACGGCGACCACCGAGATCTACACTCTTTCCCTACACGACGCTCTTCCGATCTTGGTCAGCTTCAGGGTTGAGATGTGT*A	Forward primer for amplification of transposon-flanking region and introduces unique barcode TGGTCA	Canals et al. (2019)
PE PCR Tn-5	AATGATACGGCGACCACCGAGATCTACACTCTTTCCCTACACGACGCTCTTCCGATCTCACTGTGCTTCAGGGTTGAGATGTGT*A	Forward primer for amplification of transposon-flanking region and introduces unique barcode CACTGT	Canals et al. (2019)
PE PCR Tn-6	AATGATACGGCGACCACCGAGATCTACACTCTTTCCCTACACGACGCTCTTCCGATCTATTGGCGCTTCAGGGTTGAGATGTGT*A	Forward primer for amplification of transposon-flanking region and introduces unique barcode ATTGGC	R. Canals
PE PCR Tn-7	AATGATACGGCGACCACCGAGATCTACACTCTTTCCCTACACGACGCTCTTCCGATCTGATCTGGCTTCAGGGTTGAGATGTGT*A	Forward primer for amplification of transposon-flanking region and introduces unique barcode GATCTG	Canals et al. (2019)
PE PCR Tn-8	AATGATACGGCGACCACCGAGATCTACACTCTTTCCCTACACGACGCTCTTCCGATCTTCAAGTGCTTCAGGGTTGAGATGTGT*A	Forward primer for amplification of transposon-flanking region and introduces unique barcode TCAAGT	R. Canals
PE PCR Tn-9	AATGATACGGCGACCACCGAGATCTACACTCTTTCCCTACACGACGCTCTTCCGATCTCTGATCGCTTCAGGGTTGAGATGTGT*A	Forward primer for amplification of transposon-flanking region and introduces unique barcode CTGATC	R. Canals
PE PCR Tn-10	AATGATACGGCGACCACCGAGATCTACACTCTTTCCCTACACGACGCTCTTCCGATCTAAGCTAGCTTCAGGGTTGAGATGTGT*A	Forward primer for amplification of transposon-flanking region and introduces unique barcode AAGCTA	Canals et al. (2019)
PE PCR Tn-11	AATGATACGGCGACCACCGAGATCTACACTCTTTCCCTACACGACGCTCTTCCGATCTGTAGCCGCTTCAGGGTTGAGATGTGT*A	Forward primer for amplification of transposon-flanking region and introduces unique barcode GTAGCC	R. Canals
PE PCR Tn-12	AATGATACGGCGACCACCGAGATCTACACTCTTTCCCTACACGACGCTCTTCCGATCTTACAAGGCTTCAGGGTTGAGATGTGT*A	Forward primer for amplification of transposon-flanking region and introduces unique barcode TACAAG	Canals et al. (2019)
PE PCR Tn-13	AATGATACGGCGACCACCGAGATCTACACTCTTTCCCTACACGACGCTCTTCCGATCTTTGACTGCTTCAGGGTTGAGATGTGT*A	Forward primer for amplification of transposon-flanking region and introduces unique barcode TTGACT	This study
PE PCR Tn-14	AATGATACGGCGACCACCGAGATCTACACTCTTTCCCTACACGACGCTCTTCCGATCTGGAACTGCTTCAGGGTTGAGATGTGT*A	Forward primer for amplification of transposon-flanking region and introduces unique barcode GGAACT	This study
PE PCR Tn-15	AATGATACGGCGACCACCGAGATCTACACTCTTTCCCTACACGACGCTCTTCCGATCTTGACATGCTTCAGGGTTGAGATGTGT*A	Forward primer for amplification of transposon-flanking region and introduces unique barcode TGACAT	This study
PE PCR Tn-16	AATGATACGGCGACCACCGAGATCTACACTCTTTCCCTACACGACGCTCTTCCGATCTGGACGGGCTTCAGGGTTGAGATGTGT*A	Forward primer for amplification of transposon-flanking region and introduces unique barcode GGACGG	This study
PE PCR Tn-17	AATGATACGGCGACCACCGAGATCTACACTCTTTCCCTACACGACGCTCTTCCGATCTCTCTACGCTTCAGGGTTGAGATGTGT*A	Forward primer for amplification of transposon-flanking region and introduces unique barcode CTCTAC	This study
PE PCR Tn-18	AATGATACGGCGACCACCGAGATCTACACTCTTTCCCTACACGACGCTCTTCCGATCTGCGGACGCTTCAGGGTTGAGATGTGT*A	Forward primer for amplification of transposon-flanking region and introduces unique barcode GCGGAC	This study
PE PCR Tn-19	AATGATACGGCGACCACCGAGATCTACACTCTTTCCCTACACGACGCTCTTCCGATCTTTTCACGCTTCAGGGTTGAGATGTGT*A	Forward primer for amplification of transposon-flanking region and introduces unique barcode TTTCAC	This study
PE PCR Tn-20	AATGATACGGCGACCACCGAGATCTACACTCTTTCCCTACACGACGCTCTTCCGATCTGGCCACGCTTCAGGGTTGAGATGTGT*A	Forward primer for amplification of transposon-flanking region and introduces unique barcode GGCCAC	This study
PE PCR Tn-21	AATGATACGGCGACCACCGAGATCTACACTCTTTCCCTACACGACGCTCTTCCGATCTCGAAACGCTTCAGGGTTGAGATGTGT*A	Forward primer for amplification of transposon-flanking region and introduces unique barcode CGAAAC	This study
PE PCR Tn-22	AATGATACGGCGACCACCGAGATCTACACTCTTTCCCTACACGACGCTCTTCCGATCTCGTACGGCTTCAGGGTTGAGATGTGT*A	Forward primer for amplification of transposon-flanking region and introduces unique barcode CGTACG	This study
PE PCR Tn-23	AATGATACGGCGACCACCGAGATCTACACTCTTTCCCTACACGACGCTCTTCCGATCTCCACTCGCTTCAGGGTTGAGATGTGT*A	Forward primer for amplification of transposon-flanking region and introduces unique barcode CCACTC	This study
PE PCR Tn-24	AATGATACGGCGACCACCGAGATCTACACTCTTTCCCTACACGACGCTCTTCCGATCTGCTACCGCTTCAGGGTTGAGATGTGT*A	Forward primer for amplification of transposon-flanking region and introduces unique barcode GCTACC	This study
PE PCR Tn-25	AATGATACGGCGACCACCGAGATCTACACTCTTTCCCTACACGACGCTCTTCCGATCTATCAGTGCTTCAGGGTTGAGATGTGT*A	Forward primer for amplification of transposon-flanking region and introduces unique barcode ATCAGT	This study
PE PCR Tn-26	AATGATACGGCGACCACCGAGATCTACACTCTTTCCCTACACGACGCTCTTCCGATCTGCTCATGCTTCAGGGTTGAGATGTGT*A	Forward primer for amplification of transposon-flanking region and introduces unique barcode GCTCAT	This study
PE PCR Tn-27	AATGATACGGCGACCACCGAGATCTACACTCTTTCCCTACACGACGCTCTTCCGATCTAGGAATGCTTCAGGGTTGAGATGTGT*A	Forward primer for amplification of transposon-flanking region and introduces unique barcode AGGAAT	This study
PE PCR Tn-28	AATGATACGGCGACCACCGAGATCTACACTCTTTCCCTACACGACGCTCTTCCGATCTCTTTTGGCTTCAGGGTTGAGATGTGT*A	Forward primer for amplification of transposon-flanking region and introduces unique barcode CTTTTG	This study
PE PCR Tn-29	AATGATACGGCGACCACCGAGATCTACACTCTTTCCCTACACGACGCTCTTCCGATCTTAGTTGGCTTCAGGGTTGAGATGTGT*A	Forward primer for amplification of transposon-flanking region and introduces unique barcode TAGTTG	This study
PE PCR Tn-31	AATGATACGGCGACCACCGAGATCTACACTCTTTCCCTACACGACGCTCTTCCGATCTATCGTGGCTTCAGGGTTGAGATGTGT*A	Forward primer for amplification of transposon-flanking region and introduces unique barcode ATCGTG	This study
PE PCR Tn-32	AATGATACGGCGACCACCGAGATCTACACTCTTTCCCTACACGACGCTCTTCCGATCTTGAGTGGCTTCAGGGTTGAGATGTGT*A	Forward primer for amplification of transposon-flanking region and introduces unique barcode TGAGTG	This study
PE PCR Tn-33	AATGATACGGCGACCACCGAGATCTACACTCTTTCCCTACACGACGCTCTTCCGATCTCGCCTGGCTTCAGGGTTGAGATGTGT*A	Forward primer for amplification of transposon-flanking region and introduces unique barcode CGCCTG	This study
PE PCR Tn-34	AATGATACGGCGACCACCGAGATCTACACTCTTTCCCTACACGACGCTCTTCCGATCTGCCATGGCTTCAGGGTTGAGATGTGT*A	Forward primer for amplification of transposon-flanking region and introduces unique barcode GCCATG	This study
PE PCR Tn-35	AATGATACGGCGACCACCGAGATCTACACTCTTTCCCTACACGACGCTCTTCCGATCTAAAATGGCTTCAGGGTTGAGATGTGT*A	Forward primer for amplification of transposon-flanking region and introduces unique barcode AAAATG	This study
PE PCR Tn-36	AATGATACGGCGACCACCGAGATCTACACTCTTTCCCTACACGACGCTCTTCCGATCTTGTTGGGCTTCAGGGTTGAGATGTGT*A	Forward primer for amplification of transposon-flanking region and introduces unique barcode TGTTGG	This study
PE PCR Tn-37	AATGATACGGCGACCACCGAGATCTACACTCTTTCCCTACACGACGCTCTTCCGATCTATTCCGGCTTCAGGGTTGAGATGTGT*A	Forward primer for amplification of transposon-flanking region and introduces unique barcode ATTCCG	This study
PE PCR Tn-39	AATGATACGGCGACCACCGAGATCTACACTCTTTCCCTACACGACGCTCTTCCGATCTGTATAGGCTTCAGGGTTGAGATGTGT*A	Forward primer for amplification of transposon-flanking region and introduces unique barcode GTATAG	This study
PE PCR Tn-42	AATGATACGGCGACCACCGAGATCTACACTCTTTCCCTACACGACGCTCTTCCGATCTCGATTAGCTTCAGGGTTGAGATGTGT*A	Forward primer for amplification of transposon-flanking region and introduces unique barcode CGATTA	This study
PE PCR Tn-43	AATGATACGGCGACCACCGAGATCTACACTCTTTCCCTACACGACGCTCTTCCGATCTGCTGTAGCTTCAGGGTTGAGATGTGT*A	Forward primer for amplification of transposon-flanking region and introduces unique barcode GCTGTA	This study
PE PCR Tn-44	AATGATACGGCGACCACCGAGATCTACACTCTTTCCCTACACGACGCTCTTCCGATCTATTATAGCTTCAGGGTTGAGATGTGT*A	Forward primer for amplification of transposon-flanking region and introduces unique barcode ATTATA	This study
PE PCR Tn-45	AATGATACGGCGACCACCGAGATCTACACTCTTTCCCTACACGACGCTCTTCCGATCTGAATGAGCTTCAGGGTTGAGATGTGT*A	Forward primer for amplification of transposon-flanking region and introduces unique barcode GAATGA	This study
PE PCR Tn-46	AATGATACGGCGACCACCGAGATCTACACTCTTTCCCTACACGACGCTCTTCCGATCTTCGGGAGCTTCAGGGTTGAGATGTGT*A	Forward primer for amplification of transposon-flanking region and introduces unique barcode TCGGGA	This study
phoQ_KO_F	CGATTATAACGGATGCTTAACGAGATGCGTGGAAGAACGCACAGAAATGTGTGTAGGCTGGAGCTGCTTC	For amplification of Km resistance cassette from pKD4. Binds outside phoQ CDS for removal of phoPQ genes	A. Colgan
phoPQ_KO_R	CACCATAATCAACGCTAGACTGTTCTTATTGTTAACACAAGGGAGAAGAGCATATGAATATCCTCCTTAG	For amplification of Km resistance cassette from pKD4. Binds outside phoP start codon for removal of phoPQ genes	A. Colgan
* denotes phosphorothioate bond; XXXXXX is the unique 6-base barcode for multiplexing of samples during Illumina sequencing; underlined text refers to the transposon-specific sequence
References:
1. Canals R, Chaudhuri RR, Steiner RE, Owen S V., Quinones-Olvera N, Gordon MA, et al. The fitness landscape of the African Salmonella Typhimurium ST313 strain D23580 reveals unique properties of the pBT1 plasmid. Baumler AJ, editor. PLoS Pathog. 2019;15: e1007948. doi:10.1371/journal.ppat.1007948
