## Supplemental Table 2 for "Genome-wide fitness analysis identifies genes required for *in vitro* growth and macrophage infection by African and Global Epidemic pathovariants of *Salmonella* Enteritidis"

### Sheet: Illumina DNA libraries
S/N	Sample	Primer used for final PCR
Library pool sequenced on HiSeq4000
1	P125109 input LB_1	PE PCR Tn-1
2	P125109 input LB_2	PE PCR Tn-3
3	P125109 output LB 10 h_1	PE PCR Tn-2
4	P125109 output LB 10 h_2	PE PCR Tn-4
5	P125109 output MAC_1	PE PCR Tn-5
6	P125109 output MAC_2	PE PCR Tn-6
7	D7795 input LB_1	PE PCR Tn-7
8	D7795 input LB_2	PE PCR Tn-8
9	D7795 output LB 10 h_1	PE PCR Tn-9
10	D7795 output LB 10 h_2	PE PCR Tn-10
11	D7795 output MAC_1	PE PCR Tn-11
12	D7795 output MAC_2	PE PCR Tn-12
Library pool sequenced on NovaSeq6000
13	P125109 input	PE PCR Tn-1
14	P125109 input_1	PE PCR Tn-23
15	P125109 input_2	PE PCR Tn-26
16	P125109 input_3	PE PCR Tn-29
17	P125109 input_4	PE PCR Tn-32
18	P125109 output LB_1	PE PCR Tn-24
19	P125109 output LB_2	PE PCR Tn-27
20	P125109 output NonSPI2_1	PE PCR Tn-25
21	P125109 output NonSPI2_2	PE PCR Tn-28
22	P125109 output InSPI2_3	PE PCR Tn-31
23	P125109 output InSPI2_4	PE PCR Tn-33
24	D7795 input	PE PCR Tn-12
25	D7795 input_1	PE PCR Tn-34
26	D7795 input_2	PE PCR Tn-36
27	D7795 input_3	PE PCR Tn-39
28	D7795 input_4	PE PCR Tn-44
29	D7795 output LB_1	PE PCR Tn-35
30	D7795 output LB_2	PE PCR Tn-37
31	D7795 output NonSPI2_3	PE PCR Tn-42
32	D7795 output NonSPI2_4	PE PCR Tn-45
33	D7795 output InSPI2_3	PE PCR Tn-43
34	D7795 output InSPI2_4	PE PCR Tn-46
35	P125109 output LIV+SPL_1	PE PCR Tn-2
36	P125109 output LIV+SPL_2	PE PCR Tn-3
37	P125109 output LIV+SPL_3	PE PCR Tn-4
38	P125109 output LIV+SPL_4	PE PCR Tn-5
39	P125109 output LIV+SPL_5	PE PCR Tn-6
40	P125109 output CAE_1	PE PCR Tn-7
41	P125109 output CAE_2	PE PCR Tn-8
42	P125109 output CAE_3	PE PCR Tn-9
43	P125109 output CAE_4	PE PCR Tn-10
44	P125109 output CAE_5	PE PCR Tn-11
45	D7795 output LIV+SPL_1	PE PCR Tn-13
46	D7795 output LIV+SPL_2	PE PCR Tn-14
47	D7795 output LIV+SPL_3	PE PCR Tn-15
48	D7795 output LIV+SPL_4	PE PCR Tn-16
49	D7795 output LIV+SPL_5	PE PCR Tn-17
50	D7795 output CAE_1	PE PCR Tn-18
51	D7795 output CAE_2	PE PCR Tn-19
52	D7795 output CAE_3	PE PCR Tn-20
53	D7795 output CAE_4	PE PCR Tn-21
54	D7795 output CAE_5	PE PCR Tn-22
Note: Samples coloured in red were generated from chick infection experiments with the P125109 and D7795 transposon libraries and were sequenced together with samples from the in vitro passage experiments.
The details of the chick infection experiments and data have been excluded from this study because they were not found to be biologically informative.
Nevertheless, these samples are listed here for clarity, as the sequencing reads from input samples #13 and #24 were used in the combined analysis of all P125109 and D7795 input samples respectively.

### Sheet: Sequencing reads
Condition (sequencing platform)	Sample	Demultiplexed reads with transposon tag	Read mapped to genome	%	Deduplicated reads	Deduplicated reads with Salmonella sequence next to transposon tag	Reads mapped to annotated features	%	Unique insertions	Unique insertions in annotated features	%
LB, NonSPI2, InSPI2	P125109_input	10116096	9655444	95.45	4987810	4477826	4035228	90.12	246743	198848	80.59
(NovaSeq6000 platform)	P125109_input_1	13181152	12451393	94.46	5929503	5097132	4605547	90.36
	P125109_input_2	9124041	8766407	96.08	4188729	3802133	3441397	90.51
	P125109_input_3	10882707	10326133	94.89	5235438	4649938	4180477	89.9
	P125109_input_4	11297748	10872306	96.23	5005975	4518348	4058360	89.82
	P125109_output_LB_1	12030707	11651597	96.85	4021559	3579109	3197843	89.35	169994	136091	80.06
	P125109_output_LB_2	16698	4755	28.48	16533	3080	2802	90.97
	P125109_output_NonSPI2_1	5121905	4439144	86.67	2837223	2135751	1941434	90.9	179066	143428	80.1
	P125109_output_NonSPI2_2	9370825	9037650	96.44	4043876	3675457	3295540	89.66
	P125109_output_InSPI2_3	4436371	4117125	92.8	2434325	2073730	1887756	91.03	183071	147380	80.5
	P125109_output_InSPI2_4	5522395	5132723	92.94	2898359	2453047	2225620	90.73
	P125109_output_CAE_1	11501990	10965149	95.33	2636847	1976547	1778160	89.96	249021	202769	81.43
	P125109_output_CAE_2	16891654	15924246	94.27	3204902	1757512	1605720	91.36
	P125109_output_CAE_3	11198291	10679874	95.37	1700216	1084039	987204	91.07
	P125109_output_CAE_4	12828420	11809028	92.05	2837901	1657524	1509072	91.04
	P125109_output_CAE_5	4356571	4138598	95	1003913	732154	675192	92.22
	P125109_output_LIV_SPL_1	1526045	853387	55.92	895486	178886	162650	90.92	131901	106809	80.98
	P125109_output_LIV_SPL_2	2052487	1242530	60.54	1043631	197294	179908	91.19
	P125109_output_LIV_SPL_3	1324269	822380	62.1	681117	171388	154784	90.31
	P125109_output_LIV_SPL_4	1434593	1009887	70.4	563280	127925	116302	90.91
	P125109_output_LIV_SPL_5	1363170	878328	64.43	614197	120709	109569	90.77
	D7795_input	5810812	5227124	89.96	3324042	2684000	2380685	88.7	195646	156928	80.21
	D7795_input_1	4308209	4125342	95.76	2596669	2391061	2137330	89.39
	D7795_input_2	4681961	4469623	95.46	2919407	2683719	2404285	89.59
	D7795_input_3	6924673	6519532	94.15	4035273	3593136	3217400	89.54
	D7795_input_4	5591764	5220325	93.36	3192096	2776353	2453941	88.39
	D7795_output_LB_1	6092101	5349326	87.81	3680453	2872672	2537539	88.33	152287	121849	80.01
	D7795_output_LB_2	5854093	5517476	94.25	2917239	2545299	2261569	88.85
	D7795_output_NonSPI2_3	5392936	5158607	95.65	506977	236366	209492	88.63	89304	71533	80.1
	D7795_output_NonSPI2_4	4689483	4491646	95.78	403402	191253	169396	88.57
	D7795_output_InSPI2_3	4749169	4567659	96.18	540841	338751	303626	89.63	93573	74866	80.01
	D7795_output_InSPI2_4	4250129	4111972	96.75	398803	249904	223381	89.39
	D7795_output_CAE_1	4587786	4458341	97.18	2274918	2043178	1805287	88.36	219308	177036	80.72
	D7795_output_CAE_2	4796940	4547455	94.8	1875862	1599462	1420188	88.79
	D7795_output_CAE_3	5190835	5033602	96.97	2422177	2061705	1799534	87.28
	D7795_output_CAE_4	5593917	5043597	90.16	2630311	1909559	1688880	88.44
	D7795_output_CAE_5	3924149	3764141	95.92	2273795	1994698	1766620	88.57
	D7795_output_LIV_SPL_1	867719	656783	75.69	267926	54102	48452	89.56	84903	69025	81.3
	D7795_output_LIV_SPL_2	525182	270881	51.58	312398	54704	48792	89.19
	D7795_output_LIV_SPL_3	621104	376376	60.6	348902	89778	82397	91.78
	D7795_output_LIV_SPL_4	646419	377188	58.35	332641	61779	54633	88.43
	D7795_output_LIV_SPL_5	860600	517360	60.12	445966	90436	81933	90.6
Macrophage	P125109_input_LB_1	8575727	8324993	97.08	4534535	4196203	3804340	90.66	189401	152454	80.49
(HiSeq4000 platform)	P125109_input_LB_2	5617456	5385580	95.87	2491049	2228727	2038401	91.46
	P125109_output_LB_10h_1	7719745	7468495	96.75	3432728	3141388	2851451	90.77	190806	153486	80.44
	P125109_output_LB_10h_2	12018716	11730618	97.6	4645517	4293107	3859904	89.91
	P125109_output_MAC_1	14185462	13953695	98.37	4108123	3700162	3329720	89.99	176921	142198	80.37
	P125109_output_MAC_2	6691075	6411282	95.82	3066055	2768978	2510327	90.66
	D7795_input_LB_1	3338608	3272795	98.03	2117787	2041159	1830339	89.67	137841	110118	79.89
	D7795_input_LB_2	2759938	2615176	94.75	2031135	1871948	1675040	89.48
	D7795_output_LB_10h_1	3442438	3267108	94.91	2319531	2123585	1898162	89.38	131309	105051	80
	D7795_output_LB_10h_2	3622456	3529827	97.44	2203783	2090960	1844384	88.21
	D7795_output_MAC_1	2711255	2651138	97.78	1474023	1398216	1232219	88.13	117328	93731	79.89
	D7795_output_MAC_2	4062876	3953627	97.31	2377824	2237906	1968539	87.96
